# Brain Volumes, Thicknesses, and Surface Areas as Mediators of Genetic Factors and Childhood Adversity on Intelligence

**DOI:** 10.1101/2022.09.08.507068

**Authors:** Camille M. Williams, Hugo Peyre, Franck Ramus

## Abstract

Although genetic and environmental factors influence general intelligence (g-factor), few studies examined the neuroanatomical measures mediating environmental and genetic effects on intelligence. Therefore, we investigate the brain volumes, cortical mean thicknesses, and cortical surface areas mediating the effects of the g-factor polygenic score (gPGS) and childhood adversity on the g-factor in the UK Biobank.

We first identified the global and regional brain measures for the mediation models that contribute to the g-factor independently of global brain size and regional associations. Most regions contributed to the g-factor through global brain size. Parieto-Frontal Integration Theory (P-FIT) regions were not more associated with the g-factor than non-PFIT regions. Adjusting for global brain size and regional associations, only a few regions, such as the right olfactory sulcus and the right mediodorsal thalamic nuclei volumes, the right orbital inferior frontal gyrus surface area, and the anterior cingulate gyrus mean thicknesses, predicted intelligence and were included in the mediation analyses.

We conducted mediation analyses on global measures, regional volumes, mean thicknesses, and surface areas, separately. Total brain volume mediated 7.04% of the gPGS’ effect on the g-factor and 2.50% of childhood adversity’s effect on the g-factor. In comparison, the fraction of the gPGS and childhood adversity’s effects mediated by individual regional volumes, surfaces, and mean thicknesses was 10-15 times smaller. Our findings suggest that genetic and environmental effects on general intelligence must be mediated to a larger extent by other structural brain properties.

**Significance Statement:** Genes and environmental factors, such as childhood adversity, influence our cognitive abilities via the brain. Our results show that genetic and environmental effects on intelligence are mediated to some extent by neuroanatomical properties. However, we find that global brain measures (e.g., total brain volume) are the largest mediators and that regional volumes, surfaces, and mean thicknesses only mediated a fraction of a person’s genetic predisposition to intelligence and childhood adversity’s effect on intelligence. This suggests that genetic and environmental effects on general intelligence are to a large extent mediated by other kinds of brain structural properties.
