## Supplemental Tables for "Brain Volumes, Thicknesses, and Surface Areas as Mediators of Genetic Factors and Childhood Adversity on Intelligence": Supplemental_Tables_A_Descriptives_by_Region.xlsx

### Sheet: Table 1. Global
Table 1. Descriptives of Global Measures
Global Measure	N	Mean	SD	Median
Total Brain Volume (mm3)	40028	1.17452e+06	113327	1.16848e+06
Cerebral Spinal Fluid (mm3)	17205	-0.00928671	0.993214	-0.147507
Total Surface Area (mm2)	16660	169154	15577.7	168353
Total Mean Cortical Thickness (mm)	16636	397.751	15.0533	398.36
Cerebellar Grey Matter Volume (mm3)	16858	90789.6	10862.4	90825.7
Cortical Grey Matter Volume (mm3)	16660	499668	48142.3	497114
Cerebellar White Matter Volume (mm3)	17206	31219	4062.7	31020
Cerebral White Matter Volume (mm3)	17206	478268	57233	475068
Total Subcortical Volume (mm3)	16646	51366.9	4561.58	51114
Brainstem (mm3)	16660	26233.8	2981.13	26027

### Sheet: Table 2. Volumes
Table 3. Descriptives of Regional Volumes
Region	N	Mean	SD	Median
3rdventricle	39131	1434.06	558.335	1278
4thventricle	39131	1913.55	553.785	1816.3
5thventricle	816	2.80637	2.72933	2
opticchiasm	38813	187.526	59.8179	188.3
ccposterior	39055	1048.66	155.832	1042
ccmidposterior	39121	541.192	108.593	535.4
cccentral	39121	523.231	117.267	497.7
ccmidanterior	39125	526.884	124.586	503.2
ccanterior	39118	943.313	163.183	931.8
cerebralwhitematter_left	39131	238624	28577.6	237022
lateralventricle_left	39131	13737.7	7813.4	11818.8
inflatvent_left	39127	443.143	303.584	361.6
cerebellumwhitematter_left	39117	15954.3	2120.97	15853.3
caudate_left	39119	3278.94	427.102	3247.7
putamen_left	39122	4547.73	543.052	4522.5
pallidum_left	39127	2026.74	229.307	2016
accumbensarea_left	39124	408.552	89.5028	404
ventraldc_left	39128	3969.25	416.767	3942.1
choroidplexus_left	39131	688.946	248.111	664.8
cerebralwhitematter_right	39131	239786	28814.8	238107
lateralventricle_right	39131	12463.2	6863.99	10837
inflatvent_right	39128	432.048	278.316	367.6
cerebellumwhitematter_right	39080	15256.2	2172.26	15102.7
caudate_right	39123	3412.08	450.342	3377.6
putamen_right	39118	4611.72	541.564	4584.05
pallidum_right	39125	1986.55	228.53	1973.8
accumbensarea_right	39127	483.914	83.5049	479.5
ventraldc_right	39130	3891.82	402.744	3867.45
choroidplexus_right	39131	685.151	243.774	653.5
gsfrontomargin_left	37839	2385.11	342.157	2367
gsoccipitalinf_left	37843	3336.61	623.659	3292
gsparacentral_left	37841	2947.32	415.737	2926
gssubcentral_left	37843	3314.65	497.775	3270
gstransvfrontopol_left	37840	1784.34	292.909	1767
gscingulant_left	37842	4863.32	699.36	4814
gscingulmidant_left	37837	2400.18	466.172	2382
gscingulmidpost_left	37835	2658.44	401.432	2637
gcingulpostdorsal_left	37825	1770.39	309.355	1748
gcingulpostventral_left	37840	652.592	141.846	639
gcuneus_left	37839	3020.72	525.868	2974
gfrontinfopercular_left	37840	3465.93	549.707	3417
gfrontinforbital_left	37840	1200.11	210.822	1186
gfrontinftriangul_left	37841	2709.97	524.532	2673
gfrontmiddle_left	37842	10655	1626.75	10557
gfrontsup_left	37843	18332.8	2309.63	18199
ginslgscentins_left	37841	1514.47	233.307	1500
ginsularshort_left	37842	2388.47	319.925	2370
goccipitalmiddle_left	37841	4936.14	825.133	4879
goccipitalsup_left	37841	2470	417.694	2445
goctemplatfusifor_left	37838	5007.21	816.236	4954
goctempmedlingual_left	37841	4699.03	910.098	4664
goctempmedparahip_left	37842	3592.36	701.319	3529
gorbital_left	37842	6175.86	751.258	6136
gparietinfangular_left	37840	5967.61	961.324	5909
gparietinfsupramar_left	37843	6877.7	1178.89	6779
gparietalsup_left	37837	6375.08	1009.54	6315
gpostcentral_left	37843	4250.37	708.979	4202
gprecentral_left	37834	6166.56	873.366	6129
gprecuneus_left	37842	6306.4	928.494	6258
grectus_left	37837	2695.83	349.281	2683
gsubcallosal_left	37801	1235.95	350.25	1219
gtempsupgttransv_left	37843	1095.2	242.459	1074
gtempsuplateral_left	37834	5979.91	825.063	5934
gtempsupplanpolar_left	37840	1958.09	363.576	1933
gtempsupplantempo_left	37842	2112.79	459.47	2072
gtemporalinf_left	37839	7647.97	1235.27	7566
gtemporalmiddle_left	37841	7572.03	1165.08	7500
latfisanthorizont_left	37836	445.278	96.5927	438
latfisantvertical_left	37759	491.483	130.236	482
latfispost_left	37840	1593.73	224.975	1576
poleoccipital_left	37843	2939.93	514.963	2904
poletemporal_left	37832	5741.68	705.691	5709
scalcarine_left	37843	2935.78	591.907	2861
scentral_left	37842	4269.46	546.315	4249
scingulmarginalis_left	37842	1696.14	245.989	1677
scircularinsulaant_left	37843	915.546	147.923	902
scircularinsulainf_left	37842	2359.48	313.706	2336
scircularinsulasup_left	37841	2608.28	309.654	2595
scollattransvant_left	37842	1849.43	332.223	1826
scollattransvpost_left	37836	681.761	156.472	667
sfrontinf_left	37842	3488.4	644.546	3415
sfrontmiddle_left	37842	2225.4	470.93	2170
sfrontsup_left	37842	5126.04	853.458	5038
sintermprimjensen_left	37744	519.48	225.044	484
sintraparietptrans_left	37841	4473.41	673.741	4425
socmiddlelunatus_left	37843	1378.27	330.414	1351
socsuptransversal_left	37840	1832.92	330.821	1811
soccipitalant_left	37843	1088.15	292.681	1052
soctemplat_left	37840	1515.85	314.717	1491
soctempmedlingual_left	37840	3240.02	472.142	3199
sorbitallateral_left	37837	540.628	135.315	528
sorbitalmedolfact_left	37843	929.441	130.07	922
sorbitalhshaped_left	37835	2835.42	368.563	2821
sparietooccipital_left	37841	3183.48	553.967	3145
spericallosal_left	37830	1253.68	301.676	1219
spostcentral_left	37834	4564.32	753.7	4498
sprecentralinfpart_left	37840	2758.87	472.851	2709
sprecentralsuppart_left	37840	2194.74	401.574	2158
ssuborbital_left	37843	1104.74	287.553	1056
ssubparietal_left	37842	1594.63	338.008	1557
stemporalinf_left	37840	2480.11	455.865	2453
stemporalsup_left	37841	9740.56	1358.11	9648
stemporaltransverse_left	37811	571.451	143.203	557
gsfrontomargin_right	37841	1903.45	284.211	1886
gsoccipitalinf_right	37841	2745.88	517.512	2707
gsparacentral_right	37842	2600.31	382.875	2579
gssubcentral_right	37843	3086.3	478.625	3050
gstransvfrontopol_right	37842	2629.01	394.031	2609
gscingulant_right	37842	6257.44	828	6195
gscingulmidant_right	37834	2807.45	473.478	2775
gscingulmidpost_right	37838	2942.12	448.265	2912
gcingulpostdorsal_right	37772	1674.39	284.547	1657
gcingulpostventral_right	37836	739.458	154.17	725
gcuneus_right	37832	3036.71	521.879	2988
gfrontinfopercular_right	37843	3418.28	526.058	3372
gfrontinforbital_right	37840	1073.02	234.341	1059
gfrontinftriangul_right	37843	2265.47	499.65	2230
gfrontmiddle_right	37843	9754.04	1578.41	9649
gfrontsup_right	37842	16944.7	2113.47	16830
ginslgscentins_right	37841	1524.35	250.627	1496
ginsularshort_right	37841	2279.09	350.958	2252
goccipitalmiddle_right	37841	5342.42	937.914	5259
goccipitalsup_right	37842	2852.26	489.941	2818
goctemplatfusifor_right	37839	5294.66	933.195	5224
goctempmedlingual_right	37831	4555.61	862.519	4533
goctempmedparahip_right	37839	3529	634.65	3475
gorbital_right	37842	6977.71	801.926	6935.5
gparietinfangular_right	37841	7063.76	1201.92	6993
gparietinfsupramar_right	37840	6093.3	1010.18	6025
gparietalsup_right	37826	5365.87	853.237	5329
gpostcentral_right	37840	3861.78	658.473	3821
gprecentral_right	37807	6335.93	918.044	6307
gprecuneus_right	37838	5744.14	844.254	5704
grectus_right	37837	2333.75	299.443	2321
gsubcallosal_right	37751	855.696	234.736	847
gtempsupgttransv_right	37842	909.366	188.498	888
gtempsuplateral_right	37840	5283.99	710.987	5245.5
gtempsupplanpolar_right	37841	2135.82	363.961	2104
gtempsupplantempo_right	37843	1853.37	335.722	1825
gtemporalinf_right	37842	7310.76	1178.67	7242
gtemporalmiddle_right	37843	8468.59	1187.26	8402
latfisanthorizont_right	37843	566.533	152.846	541
latfisantvertical_right	37663	395.62	121.601	388
latfispost_right	37841	2109.95	235.55	2097
poleoccipital_right	37842	4861.59	775.905	4816
poletemporal_right	37823	6050.52	704.168	6025
scalcarine_right	37843	2928.79	588.476	2857
scentral_right	37841	3916.63	517.351	3893
scingulmarginalis_right	37841	2079.4	307.705	2056
scircularinsulaant_right	37842	1005.84	165.807	990
scircularinsulainf_right	37843	1921.73	253.857	1906
scircularinsulasup_right	37841	2261.32	295.332	2247
scollattransvant_right	37841	1938.35	374.747	1912
scollattransvpost_right	37840	640.308	167.659	625
sfrontinf_right	37843	3181.64	608.792	3110
sfrontmiddle_right	37843	3614.58	778.09	3523
sfrontsup_right	37841	4548.81	800.141	4470
sintermprimjensen_right	37805	638.323	208.98	618
sintraparietptrans_right	37841	5025.12	817.188	4958
socmiddlelunatus_right	37843	1280.84	337.662	1242
socsuptransversal_right	37839	1976.35	377.941	1951
soccipitalant_right	37843	1170.32	303.564	1125
soctemplat_right	37843	1788.76	360.756	1760
soctempmedlingual_right	37841	3005.94	434.021	2969
sorbitallateral_right	37840	644.35	159.818	629
sorbitalmedolfact_right	37842	1092.81	150.026	1082
sorbitalhshaped_right	37839	2688.02	366.654	2668
sparietooccipital_right	37840	3436.89	581.982	3396
spericallosal_right	37815	1312.1	328.723	1253
spostcentral_right	37838	3793.92	657.494	3740
sprecentralinfpart_right	37831	2755.34	473.988	2712
sprecentralsuppart_right	37827	2181.79	409.4	2142
ssuborbital_right	37698	543.408	156.609	538
ssubparietal_right	37843	2059.45	416.822	2014
stemporalinf_right	37837	2040.22	355.779	2017
stemporalsup_right	37842	10364.4	1377.27	10268
stemporaltransverse_right	37751	443.09	108.482	436
lateralnucleus_left	37831	642.438	76.4586	638.291
basalnucleus_left	37838	414.11	52.0426	411.499
accessorybasalnucleus_left	37833	246.39	32.8007	245.443
anterioramygdaloidareaaaa_left	37837	48.0747	7.35357	47.5348
centralnucleus_left	37820	48.7725	9.83167	48.2484
medialnucleus_left	37843	19.9471	6.21599	18.9678
corticalnucleus_left	37789	25.1231	5.36968	25.0543
corticoamygdaloidtransitio_left	37830	166.741	24.9924	165.877
paralaminarnucleus_left	37837	49.9397	6.57658	49.5597
lateralnucleus_right	37833	662.625	78.289	658.819
basalnucleus_right	37834	436.557	53.602	434.182
accessorybasalnucleus_right	37834	263.537	34.6281	262.565
anterioramygdaloidareaaaa_right	37837	52.9066	8.007	52.4436
centralnucleus_right	37832	52.6481	10.5276	51.9912
medialnucleus_right	37842	24.1033	6.95529	23.1546
corticalnucleus_right	37806	28.71	5.28958	28.5834
corticoamygdaloidtransitio_right	37823	174.694	25.5791	174.001
paralaminarnucleus_right	37829	52.4524	6.5894	52.1269
hippocampaltail_left	37819	573.458	72.6465	571.03
subiculumbody_left	37833	279.151	35.8057	277.367
ca1body_left	37815	144.19	27.9749	143.481
subiculumhead_left	37833	197.49	30.6123	195.473
hippocampalfissure_left	37842	137.332	25.1239	134.666
presubiculumhead_left	37825	146.837	19.2041	145.74
ca1head_left	37834	561.698	72.7389	558.082
presubiculumbody_left	37831	184.77	28.6806	183.512
parasubiculum_left	37837	67.3475	14.2854	66.0118
molecularlayerhphead_left	37835	305.892	41.0169	303.647
molecularlayerhpbody_left	37828	209.718	31.4084	207.386
gcmldghead_left	37836	175.049	23.7484	174.1
ca3body_left	37814	111.348	18.8507	111.638
gcmldgbody_left	37834	162.167	20.2085	161.448
ca4head_left	37835	144.27	18.7762	143.5
ca4body_left	37834	139.788	16.727	139.194
fimbria_left	37539	66.0976	18.987	65.9164
ca3head_left	37820	153.016	23.6786	152.183
hata_left	37805	59.5221	10.8424	59.2643
hippocampaltail_right	37832	597.868	72.2836	594.897
subiculumbody_right	37831	282.045	35.6361	280.409
ca1body_right	37794	155.921	26.3663	155.871
subiculumhead_right	37834	200.522	30.9264	198.172
hippocampalfissure_right	37842	146.517	26.975	143.808
presubiculumhead_right	37820	148.71	19.2579	147.915
ca1head_right	37829	587.319	75.6007	583.445
presubiculumbody_right	37834	172.144	26.7178	170.937
parasubiculum_right	37834	67.1162	13.4656	65.9798
molecularlayerhphead_right	37837	311.613	41.5637	309.024
molecularlayerhpbody_right	37810	218.048	31.6372	216.423
gcmldghead_right	37831	181.78	24.5395	180.485
ca3body_right	37810	123.399	18.5322	123.183
gcmldgbody_right	37832	168.713	20.7252	168.013
ca4head_right	37830	149.152	19.1736	148.164
ca4body_right	37832	147.348	17.2404	146.715
fimbria_right	37562	60.3265	18.0606	60.2541
ca3head_right	37820	162.885	24.7573	162.201
hata_right	37812	64.496	11.4387	64.2657
mgn_left	37836	111.765	15.7022	111.177
lgn_left	37815	159.822	24.0023	158.736
pui_left	37841	158.505	22.4311	156.917
pum_left	37837	911.357	103.762	905.697
lsg_left	37842	22.2608	6.90343	21.8583
vpl_left	37838	798.306	93.3347	792.541
cm_left	37841	235.566	30.3959	233.001
vla_left	37839	574.867	69.5976	569.7
pua_left	37835	197.802	21.8	196.802
mdm_left	37832	667.239	74.3681	666.277
pf_left	37837	57.793	7.9061	57.1947
vamc_left	37839	26.8116	3.79525	26.4273
mdl_left	37828	256.679	28.6762	254.714
cem_left	37836	49.671	8.75714	49.1821
va_left	37839	360.305	46.5558	356.515
mvre_left	37809	8.27602	1.96535	8.26886
vm_left	37839	18.7743	2.44528	18.5817
cl_left	37838	29.6353	6.71882	28.7649
pul_left	37838	161.369	27.8427	158.393
pt_left	37837	6.33686	0.825887	6.26037
av_left	37827	110.118	18.1942	109.237
pc_left	37839	2.99563	0.519986	2.971
vlp_left	37839	757.377	88.0577	751.663
lp_left	37840	116.768	18.8339	115.831
lgn_right	37829	185.678	28.591	184.394
mgn_right	37837	115.175	16.288	114.666
pui_right	37840	183.94	26.9141	182.005
pum_right	37836	973.873	108.631	968.217
lsg_right	37843	19.348	6.77329	17.7762
vpl_right	37838	801.406	98.9606	793.982
cm_right	37842	230.9	29.6515	228.262
vla_right	37838	593.503	72.6172	588.054
pua_right	37833	220.347	23.6568	219.315
mdm_right	37834	670.215	76.988	669.515
pf_right	37836	58.2111	8.12561	57.6605
vamc_right	37839	28.0307	3.75929	27.6931
mdl_right	37825	261.58	29.8056	259.61
va_right	37839	363.645	47.1915	359.966
mvre_right	37829	7.95437	2.18991	7.93181
cem_right	37837	53.8827	9.11733	53.4197
vm_right	37840	18.8232	2.68936	18.5362
pul_right	37840	192.884	32.4846	189.24
cl_right	37840	30.4646	6.58036	29.682
vlp_right	37838	775.065	92.5491	768.426
pc_right	37836	3.04671	0.510744	3.02151
pt_right	37836	5.89467	0.782386	5.8278
av_right	37835	124.656	18.9312	123.239
lp_right	37840	106.088	18.4221	104.86
ld_left	37745	22.8768	8.45121	22.2168
ld_right	37818	22.4157	8.25498	21.8947
iiv_cerebellum_left	38372	1862.4	285.497	1848.2
iiv_cerebellum_right	38370	2117.22	310.072	2103.95
v_cerebellum_left	38372	2628.14	382.52	2609.93
v_cerebellum_right	38370	2624.59	377.707	2606.62
vi_cerebellum_left	38368	6782.01	1061.18	6765.73
vi_cerebellum_vermis	38371	1510.86	237.346	1498.29
vi_cerebellum_right	38369	6650.72	1032.52	6633.94
crus_i_cerebellum_left	38365	10613.8	1580.27	10551.8
crus_i_cerebellum_vermis	33234	2.31562	1.43178	2.13
crus_i_cerebellum_right	38367	11471.8	1744.58	11408.1
crus_ii_cerebellum_left	38346	8032.17	1174.08	7997
crus_ii_cerebellum_vermis	38367	403.116	75.9137	399.3
crus_ii_cerebellum_right	38354	7829.56	1147.42	7795.13
viib_cerebellum_left	38301	3890	642.813	3888.85
viib_cerebellum_vermis	38353	139.581	27.6689	139
viib_cerebellum_right	38335	4133.07	686.721	4121.56
viiia_cerebellum_left	38337	3826.84	673.418	3839.74
viiia_cerebellum_vermis	38366	905.603	167.057	904.99
viiia_cerebellum_right	38327	3891.86	713.157	3906.13
viiib_cerebellum_left	38370	2689.23	503.824	2669.54
viiib_cerebellum_vermis	38365	445.553	85.2549	441.35
viiib_cerebellum_right	38371	2732.19	540.336	2712.85
ix_cerebellum_left	38373	1904.55	385.28	1880.01
ix_cerebellum_vermis	38370	435.208	89.4615	430.4
ix_cerebellum_right	38374	2142.76	424.738	2117.62
x_cerebellum_left	38328	493.808	80.4895	491.64
x_cerebellum_vermis	38372	232.214	42.9857	228.81
x_cerebellum_right	38269	454.816	79.9934	454.04

### Sheet: Table 3. Surfaces
Table 3. Descriptives of Cortical Surface Areas
Region	N	Mean	SD	Median
gsfrontomargin_left	37841	855.775	113.14	850
gsoccipitalinf_left	37843	1105.57	189.154	1091
gsparacentral_left	37843	993.496	130.201	984
gssubcentral_left	37843	990.298	145.6	976
gstransvfrontopol_left	37843	513.21	82.1114	509
gscingulant_left	37842	1548.05	233.061	1531
gscingulmidant_left	37841	879.127	142.909	865
gscingulmidpost_left	37840	926.213	124.766	916
gcingulpostdorsal_left	37839	416.322	77.1244	408
gcingulpostventral_left	37842	215.213	40.2734	211
gcuneus_left	37833	1431.87	211.877	1419
gfrontinfopercular_left	37840	878.855	142.434	861
gfrontinforbital_left	37840	286.555	51.6337	281
gfrontinftriangul_left	37842	727.546	147.526	715
gfrontmiddle_left	37842	2927.12	448.427	2889
gfrontsup_left	37843	4779.65	616.678	4732
ginslgscentins_left	37843	461.84	71.4627	457
ginsularshort_left	37843	492.849	75.6744	486
goccipitalmiddle_left	37843	1453.02	233.835	1433
goccipitalsup_left	37842	971.998	147.85	959
goctemplatfusifor_left	37841	1240.67	201.975	1222
goctempmedlingual_left	37840	2111.52	303.976	2104
goctempmedparahip_left	37842	914.5	146.524	898
gorbital_left	37842	1632.74	182.618	1622
gparietinfangular_left	37843	1667.72	267.175	1646
gparietinfsupramar_left	37843	1912.1	336.752	1875
gparietalsup_left	37842	1980.47	311.384	1955
gpostcentral_left	37842	1447.74	205.206	1428
gprecentral_left	37843	1568.09	213.37	1550
gprecuneus_left	37843	1823.63	282.332	1802
grectus_left	37843	654.294	78.3749	650
gsubcallosal_left	37719	510.323	133.225	512
gtempsupgttransv_left	37843	336.443	71.4902	329
gtempsuplateral_left	37841	1301.04	173.023	1284
gtempsupplanpolar_left	37843	493.915	84.4594	489
gtempsupplantempo_left	37843	682.956	144.398	663
gtemporalinf_left	37842	1746.95	282.027	1724
gtemporalmiddle_left	37843	1710.79	253.625	1690
latfisanthorizont_left	37833	204.799	41.2788	204
latfisantvertical_left	37735	219.421	56.8692	216
latfispost_left	37842	778.644	98.1539	770
poleoccipital_left	37843	1379.95	178.374	1365
poletemporal_left	37841	1161.61	132.613	1155
scalcarine_left	37842	1768.74	325.071	1735
scentral_left	37838	2240.66	225.029	2229
scingulmarginalis_left	37842	765.015	98.3999	758
scircularinsulaant_left	37841	366.213	59.0363	360
scircularinsulainf_left	37839	1000.49	103.306	994
scircularinsulasup_left	37843	1170.2	123.446	1166
scollattransvant_left	37843	697.907	127.827	690
scollattransvpost_left	37832	362.527	68.7689	361
sfrontinf_left	37842	1486.05	249.794	1461
sfrontmiddle_left	37842	984.731	191.794	966
sfrontsup_left	37842	1995.13	300.304	1967
sintermprimjensen_left	37758	234.576	114.257	215
sintraparietptrans_left	37842	2060.18	300.453	2040
socmiddlelunatus_left	37840	713.434	158.447	705
socsuptransversal_left	37842	879.644	147.626	872
soccipitalant_left	37842	489.774	115.602	479
soctemplat_left	37841	637.761	128.519	629
soctempmedlingual_left	37841	1439.64	186.231	1425
sorbitallateral_left	37836	257.17	64.3336	253
sorbitalmedolfact_left	37837	465.172	63.8263	463
sorbitalhshaped_left	37836	984.208	125.102	980
sparietooccipital_left	37841	1472.57	237.814	1455
spericallosal_left	37818	798.861	166.431	790
spostcentral_left	37831	2039.75	317.541	2013
sprecentralinfpart_left	37842	1119.27	179.307	1099
sprecentralsuppart_left	37841	934.96	163.037	920
ssuborbital_left	37842	495.503	94.8328	485
ssubparietal_left	37843	722.167	148.133	709
stemporalinf_left	37836	1107.96	199.357	1101
stemporalsup_left	37843	3904.3	504.698	3871
stemporaltransverse_left	37780	279.365	67.9957	275
gsfrontomargin_right	37843	660.188	88.2525	655
gsoccipitalinf_right	37843	884.678	149.479	873
gsparacentral_right	37843	900.293	123.141	891
gssubcentral_right	37843	955.466	150.898	942
gstransvfrontopol_right	37843	803.662	119.074	797
gscingulant_right	37842	2034.12	278.365	2012
gscingulmidant_right	37840	950.564	149.039	937
gscingulmidpost_right	37841	1000.85	144.877	988
gcingulpostdorsal_right	37811	368.945	67.3081	363
gcingulpostventral_right	37840	215.175	40.0981	211
gcuneus_right	37832	1565.42	225.218	1551
gfrontinfopercular_right	37841	882.673	139.878	864
gfrontinforbital_right	37838	270.81	56.4293	265
gfrontinftriangul_right	37843	622.868	141.342	611
gfrontmiddle_right	37843	2625.86	422.162	2596
gfrontsup_right	37843	4385.93	557.105	4350
ginslgscentins_right	37838	436.785	81.3625	423
ginsularshort_right	37843	511.053	111.062	497
goccipitalmiddle_right	37843	1530.81	268.037	1501
goccipitalsup_right	37842	1067.64	161.207	1056
goctemplatfusifor_right	37841	1319.41	227.19	1302
goctempmedlingual_right	37836	2047.27	297.483	2042
goctempmedparahip_right	37843	837.92	144.812	821
gorbital_right	37843	1844.83	211.672	1832
gparietinfangular_right	37843	1917.86	323.986	1891
gparietinfsupramar_right	37843	1679.01	274.886	1654
gparietalsup_right	37842	1652.21	256.569	1631
gpostcentral_right	37838	1307.48	185.635	1292
gprecentral_right	37842	1607.45	223.293	1588
gprecuneus_right	37842	1697.42	259.585	1677
grectus_right	37842	570.64	59.5225	569
gsubcallosal_right	37422	328.801	91.9148	331
gtempsupgttransv_right	37842	259.335	50.7691	253
gtempsuplateral_right	37841	1200.02	157.624	1186
gtempsupplanpolar_right	37843	583.996	105.934	572
gtempsupplantempo_right	37841	586.866	99.3611	577
gtemporalinf_right	37843	1712.59	270.989	1693
gtemporalmiddle_right	37843	1957.82	264.189	1938
latfisanthorizont_right	37840	264.639	52.512	261
latfisantvertical_right	37630	174.018	54.9684	172
latfispost_right	37840	968.735	95.943	963
poleoccipital_right	37842	2328.84	295.545	2309
poletemporal_right	37839	1250.67	136.068	1243
scalcarine_right	37843	1704.84	308.526	1670
scentral_right	37819	2142.4	218.978	2130
scingulmarginalis_right	37843	899.024	120.393	892
scircularinsulaant_right	37843	409.128	71.2808	402
scircularinsulainf_right	37843	839.732	89.377	836
scircularinsulasup_right	37841	962.348	114.38	957
scollattransvant_right	37843	741.585	154.29	735
scollattransvpost_right	37839	336.034	73.5912	333
sfrontinf_right	37843	1373.33	237.432	1350
sfrontmiddle_right	37843	1547.36	299.407	1519
sfrontsup_right	37842	1818.33	291.689	1792
sintermprimjensen_right	37815	299.378	107.234	289
sintraparietptrans_right	37843	2290.05	351.717	2266
socmiddlelunatus_right	37840	661.311	161.127	648
socsuptransversal_right	37841	954.417	167.827	946
soccipitalant_right	37843	523.823	120.927	512
soctemplat_right	37842	756.451	151.922	748
soctempmedlingual_right	37842	1396.6	195.045	1383
sorbitallateral_right	37838	313.06	72.5168	308
sorbitalmedolfact_right	37839	516.166	74.8405	513
sorbitalhshaped_right	37840	955.696	130.078	950
sparietooccipital_right	37842	1589.56	249.901	1570
spericallosal_right	37814	868.294	176.03	857
spostcentral_right	37809	1792.19	281.401	1773
sprecentralinfpart_right	37843	1150.82	182.443	1134
sprecentralsuppart_right	37841	960.991	172.049	944
ssuborbital_right	37709	240.221	70.1935	243
ssubparietal_right	37843	848.536	172.326	829
stemporalinf_right	37834	943.227	161.747	937
stemporalsup_right	37843	4141.02	516.532	4105
stemporaltransverse_right	37747	209.749	51.9717	208

### Sheet: Table 4. Thicknesses
Table 4. Descriptives of Cortical Mean Thicknesses
Region	N	Mean	SD	Median
gsfrontomargin_left	37833	2.62987	0.175076	2.628
gsoccipitalinf_left	37839	2.61746	0.173504	2.617
gsparacentral_left	37824	2.50526	0.245426	2.519
gssubcentral_left	37831	2.92614	0.188822	2.928
gstransvfrontopol_left	37817	2.73145	0.214602	2.732
gscingulant_left	37835	2.9428	0.155995	2.941
gscingulmidant_left	37776	2.73187	0.270611	2.769
gscingulmidpost_left	37803	2.77817	0.161996	2.787
gcingulpostdorsal_left	37814	3.13883	0.174751	3.144
gcingulpostventral_left	37835	2.60504	0.261665	2.61
gcuneus_left	37843	1.8963	0.150806	1.894
gfrontinfopercular_left	37822	2.99144	0.177115	2.998
gfrontinforbital_left	37831	2.95397	0.219436	2.958
gfrontinftriangul_left	37826	2.85379	0.183378	2.856
gfrontmiddle_left	37809	2.83454	0.16524	2.843
gfrontsup_left	37813	3.08742	0.176159	3.097
ginslgscentins_left	37840	3.11494	0.283423	3.123
ginsularshort_left	37828	3.5279	0.281234	3.5465
goccipitalmiddle_left	37830	2.65369	0.154383	2.658
goccipitalsup_left	37841	2.24189	0.18015	2.243
goctemplatfusifor_left	37803	3.08249	0.181657	3.09
goctempmedlingual_left	37839	1.95682	0.174539	1.961
goctempmedparahip_left	37787	3.02871	0.274298	3.048
gorbital_left	37821	2.86823	0.168324	2.874
gparietinfangular_left	37819	2.81014	0.161988	2.815
gparietinfsupramar_left	37823	2.93492	0.166418	2.941
gparietalsup_left	37825	2.56244	0.165556	2.57
gpostcentral_left	37819	2.35738	0.199585	2.362
gprecentral_left	37733	3.00538	0.244966	3.028
gprecuneus_left	37829	2.71882	0.178085	2.727
grectus_left	37792	2.86427	0.193517	2.878
gsubcallosal_left	37834	2.35574	0.340536	2.367
gtempsupgttransv_left	37840	2.61406	0.265942	2.612
gtempsuplateral_left	37829	3.22782	0.212664	3.234
gtempsupplanpolar_left	37809	3.38138	0.363239	3.416
gtempsupplantempo_left	37835	2.80725	0.214681	2.813
gtemporalinf_left	37834	3.16815	0.168038	3.17
gtemporalmiddle_left	37828	3.13722	0.180934	3.142
latfisanthorizont_left	37835	2.50716	0.251094	2.473
latfisantvertical_left	37834	2.6846	0.226711	2.675
latfispost_left	37836	2.58742	0.171841	2.592
poleoccipital_left	37830	1.96942	0.181354	1.974
poletemporal_left	37791	3.44313	0.21992	3.452
scalcarine_left	37839	1.94758	0.129734	1.947
scentral_left	37835	2.17096	0.156438	2.18
scingulmarginalis_left	37828	2.47952	0.157033	2.485
scircularinsulaant_left	37825	3.0556	0.207816	3.061
scircularinsulainf_left	37832	2.87047	0.224758	2.882
scircularinsulasup_left	37820	2.81287	0.134537	2.817
scollattransvant_left	37789	2.83913	0.243077	2.834
scollattransvpost_left	37841	2.26437	0.193691	2.255
sfrontinf_left	37837	2.55056	0.131058	2.551
sfrontmiddle_left	37826	2.51477	0.149622	2.517
sfrontsup_left	37815	2.75971	0.140047	2.766
sintermprimjensen_left	37794	2.71664	0.311783	2.666
sintraparietptrans_left	37829	2.43115	0.131057	2.433
socmiddlelunatus_left	37833	2.28339	0.148706	2.281
socsuptransversal_left	37831	2.35531	0.14215	2.356
soccipitalant_left	37838	2.48758	0.182722	2.486
soctemplat_left	37836	2.67351	0.168433	2.671
soctempmedlingual_left	37832	2.49003	0.167712	2.491
sorbitallateral_left	37836	2.49423	0.219986	2.482
sorbitalmedolfact_left	37784	2.43082	0.170275	2.431
sorbitalhshaped_left	37832	2.97721	0.177961	2.976
sparietooccipital_left	37836	2.40949	0.150705	2.411
spericallosal_left	37843	2.08478	0.317556	2.063
spostcentral_left	37840	2.43473	0.148984	2.437
sprecentralinfpart_left	37813	2.76329	0.150649	2.769
sprecentralsuppart_left	37787	2.70049	0.178944	2.711
ssuborbital_left	37836	2.58357	0.250847	2.573
ssubparietal_left	37836	2.56308	0.150398	2.563
stemporalinf_left	37815	2.61524	0.188072	2.619
stemporalsup_left	37837	2.65903	0.129018	2.663
stemporaltransverse_left	37839	2.518	0.323239	2.492
gsfrontomargin_right	37836	2.63191	0.184886	2.626
gsoccipitalinf_right	37832	2.71127	0.208444	2.711
gsparacentral_right	37822	2.46159	0.245219	2.471
gssubcentral_right	37840	2.89055	0.190257	2.893
gstransvfrontopol_right	37828	2.68829	0.193794	2.687
gscingulant_right	37834	2.89429	0.145334	2.893
gscingulmidant_right	37778	2.84069	0.211173	2.863
gscingulmidpost_right	37820	2.79973	0.161388	2.808
gcingulpostdorsal_right	37756	3.21217	0.184744	3.22
gcingulpostventral_right	37837	2.679	0.250582	2.679
gcuneus_right	37842	1.8273	0.14086	1.824
gfrontinfopercular_right	37828	2.95268	0.17435	2.959
gfrontinforbital_right	37826	2.90435	0.231165	2.908
gfrontinftriangul_right	37831	2.81819	0.181607	2.82
gfrontmiddle_right	37814	2.80912	0.158983	2.816
gfrontsup_right	37806	3.06134	0.172956	3.071
ginslgscentins_right	37838	3.25119	0.315772	3.258
ginsularshort_right	37837	3.33192	0.305301	3.336
goccipitalmiddle_right	37822	2.72712	0.162324	2.731
goccipitalsup_right	37833	2.27024	0.177411	2.272
goctemplatfusifor_right	37820	3.02132	0.197127	3.031
goctempmedlingual_right	37842	1.9642	0.174954	1.966
goctempmedparahip_right	37803	3.12102	0.263018	3.137
gorbital_right	37826	2.90338	0.176632	2.907
gparietinfangular_right	37791	2.82065	0.1744	2.829
gparietinfsupramar_right	37815	2.9507	0.168166	2.959
gparietalsup_right	37826	2.54624	0.176603	2.553
gpostcentral_right	37807	2.3052	0.21692	2.313
gprecentral_right	37692	2.95128	0.251738	2.977
gprecuneus_right	37828	2.696	0.175415	2.701
grectus_right	37813	2.80361	0.203727	2.809
gsubcallosal_right	37833	2.4937	0.441993	2.482
gtempsupgttransv_right	37838	2.67809	0.267928	2.68
gtempsuplateral_right	37823	3.23538	0.204497	3.24
gtempsupplanpolar_right	37834	3.26975	0.330837	3.286
gtempsupplantempo_right	37830	2.84959	0.21187	2.855
gtemporalinf_right	37832	3.13261	0.179356	3.134
gtemporalmiddle_right	37827	3.16182	0.171483	3.165
latfisanthorizont_right	37841	2.54165	0.220022	2.524
latfisantvertical_right	37821	2.6876	0.248416	2.669
latfispost_right	37823	2.65024	0.167345	2.655
poleoccipital_right	37841	1.96688	0.165708	1.968
poletemporal_right	37781	3.43308	0.220155	3.443
scalcarine_right	37843	2.00399	0.134131	2.003
scentral_right	37829	2.11644	0.156594	2.125
scingulmarginalis_right	37831	2.51681	0.153756	2.522
scircularinsulaant_right	37835	3.06697	0.222115	3.069
scircularinsulainf_right	37837	2.78518	0.227262	2.792
scircularinsulasup_right	37815	2.87305	0.136245	2.877
scollattransvant_right	37800	2.83115	0.199826	2.822
scollattransvpost_right	37838	2.33846	0.19931	2.337
sfrontinf_right	37839	2.50957	0.125963	2.511
sfrontmiddle_right	37822	2.50543	0.130887	2.507
sfrontsup_right	37823	2.72186	0.137835	2.727
sintermprimjensen_right	37825	2.61683	0.223297	2.608
sintraparietptrans_right	37829	2.41023	0.136678	2.413
socmiddlelunatus_right	37836	2.3338	0.168556	2.331
socsuptransversal_right	37836	2.36512	0.149788	2.366
soccipitalant_right	37843	2.51698	0.197764	2.515
soctemplat_right	37833	2.70777	0.176209	2.703
soctempmedlingual_right	37836	2.46027	0.177851	2.463
sorbitallateral_right	37827	2.45505	0.183884	2.449
sorbitalmedolfact_right	37788	2.42633	0.180047	2.427
sorbitalhshaped_right	37835	2.93939	0.171696	2.937
sparietooccipital_right	37831	2.42816	0.154484	2.429
spericallosal_right	37834	2.0495	0.327832	2.013
spostcentral_right	37837	2.37512	0.155745	2.378
sprecentralinfpart_right	37774	2.71511	0.146788	2.72
sprecentralsuppart_right	37643	2.6551	0.180347	2.666
ssuborbital_right	37841	2.74448	0.378864	2.705
ssubparietal_right	37841	2.63223	0.160271	2.631
stemporalinf_right	37816	2.64931	0.180345	2.652
stemporalsup_right	37836	2.73547	0.129372	2.739
stemporaltransverse_right	37841	2.68894	0.317624	2.689
