## Supplemental Tables for "Brain Volumes, Thicknesses, and Surface Areas as Mediators of Genetic Factors and Childhood Adversity on Intelligence": Supplemental_Tables_F_Destrieux_PFIT_Correspondance.xlsx

### Sheet: Sheet1
Table 1. Brodmann's Areas included in Parieto-Frontal Integration Theory and their correspondance in the Destrieux Altas
Brodmann's Area #	Brodmann's Area	Destrieux
6	supplementary motor area	gfrontsup_right
6	supplementary motor area	gfrontsup_left
6	supplementary motor area	sfrontsup_right
6	supplementary motor area	sfrontsup_left
7	superior parietal gyrus	gparietalsup_right
7	superior parietal gyrus	gparietalsup_left
7	superior parietal gyrus	gcuneus_right
7	superior parietal gyrus	gcuneus_left
7	superior parietal gyrus	ssubparietal_right
7	superior parietal gyrus	ssubparietal_left
7	superior parietal gyrus	sparietooccipital_right
7	superior parietal gyrus	sparietooccipital_left
7	superior parietal gyrus	socsuptransversal_right
7	superior parietal gyrus	socsuptransversal_left
7	superior parietal gyrus	scalcarine_right
7	superior parietal gyrus	scalcarine_left
9	dorsolateral prefrontal cortex	gfrontsup_right
9	dorsolateral prefrontal cortex	gfrontsup_left
9	dorsolateral prefrontal cortex	sfrontsup_right
9	dorsolateral prefrontal cortex	sfrontsup_left
10	fronto-parietal cortex	gstransvfrontopol_right
10	fronto-parietal cortex	gstransvfrontopol_left
18	secondary visual cortex	goccipitalmiddle_right
18	secondary visual cortex	goccipitalmiddle_left
18	secondary visual cortex	socmiddlelunatus_right
18	secondary visual cortex	socmiddlelunatus_left
18	secondary visual cortex	socsuptransversal_right
18	secondary visual cortex	socsuptransversal_left
18	secondary visual cortex	soccipitalant_right
18	secondary visual cortex	soccipitalant_left
19	cuneus	gcuneus_right
19	cuneus	gcuneus_left
19	cuneus	goccipitalsup_right
19	cuneus	goccipitalsup_left
19	cuneus	goctempmedlingual_right
19	cuneus	goctempmedlingual_left
19	cuneus	socsuptransversal_right
19	cuneus	socsuptransversal_left
19	cuneus	soctempmedlingual_right
19	cuneus	soctempmedlingual_left
22	wernicke's area	gsfrontomargin_right
22	wernicke's area	gsfrontomargin_left
32	anterior cingulate cortex	gscingulant_right
32	anterior cingulate cortex	gscingulant_left
32	anterior cingulate cortex	scingulmarginalis_right
32	anterior cingulate cortex	scingulmarginalis_left
37	fusiform gyrus	goctemplatfusifor_right
37	fusiform gyrus	goctemplatfusifor_left
37	fusiform gyrus	soctempmedlingual_right
37	fusiform gyrus	soctempmedlingual_left
37	fusiform gyrus	soctemplat_right
37	fusiform gyrus	soctemplat_left
39	angular gyrus	gparietinfangular_right
39	angular gyrus	gparietinfangular_left
40	supramarginal gyrus	gparietinfsupramar_right
40	supramarginal gyrus	gparietinfsupramar_left
40	supramarginal gyrus	sintermprimjensen_right
40	supramarginal gyrus	sintermprimjensen_left
40	supramarginal gyrus	sintraparietptrans_right
40	supramarginal gyrus	sintraparietptrans_left
45	pars triangularis	gfrontinftriangul_right
45	pars triangularis	gfrontinftriangul_left
46	middle frontal area¬†	gfrontmiddle_right
46	middle frontal area¬†	gfrontmiddle_left
46	middle frontal area¬†	sfrontmiddle_right
46	middle frontal area¬†	sfrontmiddle_left
47	pars orbitalis	gorbital_right
47	pars orbitalis	gorbital_left
47	pars orbitalis	sorbitallateral_right
47	pars orbitalis	sorbitallateral_left
47	pars orbitalis	sorbitalmedolfact_right
47	pars orbitalis	sorbitalmedolfact_left
47	pars orbitalis	sorbitalhshaped_right
47	pars orbitalis	sorbitalhshaped_left
N.B. Several Destrieux areas correspond to 1 Brodmann Area and 1 Destrieux region can be matched to several Brodmann Areas (bolded regions)
